# Unveiling Humoral and Cellular Immune Responses to SARS-CoV-2 in Head and Neck Cancer: A Comparative Study of Vaccination and Natural Infection in Romania

**DOI:** 10.1101/2024.10.27.620493

**Authors:** Luminita Mărutescu, Alexandru Enea, Nefeli-Maria Antoniadis, Marian Neculae, Diana Antonia Costea, Marcela Popa, Elena Dragu, Elena Codrici, Violeta Ristoiu, Bianca Galateanu, Ariana Hudita, Gratiela Gradisteanu Pircalabioru, Abdelali Filali-Mouhim, Veronica Lazăr, Carmen Chifiriuc, Raluca Grigore, Petronela Ancuta

**Author notes:** **Email addresses of the authors:**,;,;, and. **Lead contact: Petronela Ancuta**. equal contribution (Luminita Mărutescu, Alexandru Enea). **Corresponding authors mailing addresses**: **Petronela Ancuta**, Ph.D., CHUM-Research Centre, 900 rue Saint-Denis, Tour Viger R, room, R09.416, Montreal, Quebec H2X 0A9, Canada, extension #35744; **Raluca Grigore**, M.D., Ph.D., University of Medicine and Pharmacy “Carol Davila” Bucharest, Dionisie Lupu 37, Bucharest, 4192910, Romania; **Carmen Chifiriuc**, Ph.D.: University of Bucharest, Lab. of Microbiology-Immunology, Aleea Portocalelor no. 1-3, Bucharest 060101, sect 6, Romania; **Veronica Lazar**, Ph.D., University of Bucharest, Lab. of Microbiology-Immunology, Aleea Portocalelor no. 1-3, Bucharest 060101, sect 6, Romania.

## Abstract

**Background:** To fill the knowledge gap regarding the antiviral immunity in oncologic patients, we performed a comparative study on natural/vaccine-induced SARS-CoV-2 immunity in head and neck cancer (HNC) in Romania.

**Methods:** Blood was collected from HNC (n=49) and controls (n=14), stratified as vaccinated (RNA/adenovirus-based vaccines), convalescent, and hybrid immunity. Plasma IgG/IgA antibodies (Abs) against Spike (S1/S2), receptor binding domain (RBD), and nucleocapsid (NC), and cytokines were quantified using the MILLIPLEX® technology. The frequency/phenotype/isotype of RBD-specific B-cells were studied by flow cytometry using tetramers (Tet^++^). Cell proliferation in response to Spike/NC peptides was monitored by carboxyfluorescein succinimidyl ester (CFSE) assay. A longitudinal follow-up was performed on n=25 HNC.

**Findings:** Levels of S1/S2/RBD-specific IgG/IgA Abs were similarly high in HNC and controls, but significantly increased in convalescent/hybrid *versus* vaccinated HNC. NC-specific IgG/IgA Abs were only detected in convalescent/hybrid immunity groups. The frequency of Tet^++^ B-cells in HNC was similar to controls, irrespective of the immunization status, and correlated positively with RBD IgG/IgA Abs and negatively with the time since immunization (TSI). Compared to total B-cells, Tet^++^ were enriched in CD27^+^ memory phenotype and IgG/IgA isotype. A linear regression model identified Spike S2 IgG and NC IgA Abs as strong positive predictors of Tet^++^ frequencies, while IL-6 was a marginally significant negative predictor. Tet^++^ frequency remained stable at median TSI of 341 *versus* 117 days, despite a decline in memory phenotype.

**Interpretation:** HNC participants mount efficient and durable SARS-CoV-2 humoral immunity, with RBD-specific IgG/IgA Abs and Tet^++^ B-cells representing the major immunization outcomes.
