## Supplemental File 2 for "Unveiling Humoral and Cellular Immune Responses to SARS-CoV-2 in Head and Neck Cancer: A Comparative Study of Vaccination and Natural Infection in Romania"

### Sheet: Sheet2
			VISIT 1											VISIT 2
PARTICIPANT ID	IMMUNIZATION	STATUS	Time since first immunization (days)	% B CELLS	% CD19+CD27+	Tet++	Total IgM	Total IgG	Total IgA	Tet++ % CD19+CD27+	Tet++ IgM	Tet++ IgG	Tet++ IgA	Time first immunization (days)	% B CELLS	% CD19+CD27+	Tet++	Total IgM	Total IgG	Total IgA	Tet++ % CD19+CD27+	Tet++ IgM	Tet++ IgG	Tet++ IgA	Time between Visit 1 and 2
1	VACCINATED	HNC	7	13.7	66.4	0.9	31.7	15.7	27.2	49.3	30.16	16.14	40.44	107	2.72	70.38	1.99	26.57	16.93	27.13	29.01	10.69	29.01	25.95	100
2	CONVALESCENT	HNC	315	4.3	26.3	2.3	37.3	14.3	12.2	57.5	75	17.5	4.63	409	6.78	0.03	0.99	73.09	7.24	8.22	0	71.61	10.97	20	94
3	VACCINATED	HNC	42	9	27.4	1.6	56.3	4.2	8.9	32.2	17.8	8	46.3	209	3.96	23.35	1.63	69.73	3.58	7.81	30	40	45	55	167
4	CONVALESCENT	HNC	15	0.6	43.2	6.5	38.8	19.6	17.5	22.3	14.26	32.46	34.9	211	5.48	8.23	1.03	82.05	4.45	2.69	9.75	47.46	19.49	21.19	196
7	VACCINATED	HNC	214	0.9	44.9	0.5	17.9	11.3	28.5	21.9	20.31	12.5	14.06	290	1.08	0.02	1.28	39.88	17.99	22.5	0	25	42.19	23.44	76
10	CONVALESCENT	HNC	20	11	28.7	1.5	52.7	6.7	11.5	22	31.32	7.67	38.48	315	4.83	39.06	2.03	71.28	6.76	12.34	30.18	46.26	8.59	22.91	295
11	VACCINATED	HNC	34	8.2	38.7	1.5	49.3	5.8	14.6	35	27.46	7.36	32.21	317	7.84	40.75	0.75	66.14	4.42	14.09	37.4	37.4	3.44	21.37	283
12	VACCINATED	HNC	15	2.3	18	2.4	56.5	11.8	8.7	27.3	32.36	34.5	43.8	341	1.26	51.88	3.37	42.92	9.79	23.87	13.54	7.81	3.65	25.52	326
16	CONVALESCENT	HNC	251	6	62.4	0.6	60.1	7.3	12.9	64.1	49.09	24.55	4.58	345	5.72	0.04	1.06	72.9	8.21	9.82	0	69.89	19.89	28.41	94
17	CONVALESCENT	HNC	135	18.3	13.7	0.1	54.9	2.8	2.4	33.9	50.81	27.94	39.26	513	12.81	13.25	1.81	80.84	2.86	5.09	16.97	54.37	9.39	24.55	378
21	VACCINATED	HNC	314	15.1	23.8	0.1	43.1	4.9	6.4	31.9	61.17	25	21.28	717	9.06	9.78	0.91	84.68	1.82	3.52	10.53	40.17	5.26	20.78	403
23	VACCINATED	HNC	13	3.7	51.3	2.9	50.6	8.4	10.7	23.4	19.95	15.16	21.35	110	0.97	59.36	9.22	45.08	19.65	14.37	8.64	8.18	15.91	10.45	97
24	HYBRID	HNC	54	4.9	12.2	3	65.2	1.8	5.4	20.1	38.78	9.05	52.57	370	4.63	14.29	2.06	80.1	1.65	4.55	14.5	52	6.5	19.5	316
25	HYBRID	HNC	171	5.9	15.4	0.8	61.4	2.6	3.7	20.5	56.78	18.61	5.99	473	5.73	19.67	1.24	68.34	2.96	10.68	14.2	44.14	3.4	19.44	302
31	HYBRID	HNC	132	4.4	15.5	2.1	61	8.1	5.5	21.7	39.8	21.28	21.28	473	9.14	10.82	2.05	81.38	1.23	3.83	14	70.88	3.5	13.13	341
34	CONVALESCENT	HNC	123	2.1	21.3	2	51.2	9.1	9.6	29.3	34.15	29.27	14.63	217	5.96	0.05	2.18	87.79	2.46	2.92	0.92	81.65	7.8	15.6	94
35	CONVALESCENT	HNC	48	6.7	41.8	1.3	64.5	8.1	8.1	62.7	82.79	12.66	4.84	225	2.57	0.38	3.36	52.2	25.89	8.21	0	32.99	58.76	13.4	177
38	CONVALESCENT	HNC	187	5.3	17.5	2	57.1	4.3	6	19.9	33.43	20.7	11.19	281	5.89	21.3	1.05	81.91	3.27	5.74	20.21	38.83	9.57	14.89	94
42	VACCINATED	HNC	7	5.6	32.4	2.4	45.8	8.8	14.8	40.9	25.47	31.15	54.19	296	4.53	42.29	1.52	63.15	7.55	18.54	31.49	30.19	15.58	30.52	289
44	VACCINATED	HNC	15	5.3	7.6	1.2	79.5	2.3	2.3	9.6	56.61	10.4	7.06	374	9.58	9.26	0.69	79.84	1.94	3.2	14.48	43.1	11.03	19.31	359
52	CONVALESCENT	HNC	128	9.3	23.3	0.4	46.6	3.1	5.1	22.9	66.67	3.08	5.01	383	8.7	0.03	0.96	78.13	5.08	7.79	0	73.88	16.89	31.93	255
60	CONVALESCENT	HNC	117	12.9	8.1	1.5	58	2.8	2.9	17.2	36.85	18.91	13.96	470	3.4	25.37	1.67	72.56	5.56	9.75	13.08	34.62	4.62	23.08	353
61	CONVALESCENT	HNC	180	6.8	14.3	1.5	50	5.2	3.1	19.6	40.12	21.35	9.62	486	3.67	14.94	2.12	73.56	9.52	5.24	11.04	15.72	4.68	24.41	306
62	VACCINATED	HNC	195	5.5	46.8	0.5	28.5	4.7	29.9	36.43	44.67	13.06	13.4	565	6.07	0.05	1.47	47.23	8.22	43.79	0.37	44.32	21.98	33.33	370
69	CONVALESCENT	HNC	84	8.4	70.9	0.2	43.8	10.2	25	79.1	64.35	20	19.3	266	2.94	0.06	2.52	57.52	9.69	16.52	0	44.57	18.86	14.86	182

### Sheet: Sheet1
		% B CELLS	% CD19+CD27+	Tet++	Total IgM	Total IgG	Total IgA	Tet++ % CD19+CD27+	Tet++ IgM	Tet++ IgG	Tet++ IgA	IMMUNIZATION	STATUS
	PA	5.51	58.12	1.57	64.83	9.58	11.72	46.65	44.24	11.26	25.2	CONVALESCENT	CTR
	NL29SZ	2.72	70.38	1.99	26.57	16.93	27.13	29.01	10.69	29.01	25.95	CONVALESCENT	HNC
	NL03SI	12.95	34.29	8.57	60	24.29	19.29	33.33	75	58.33	25	CONVALESCENT	HNC
	NOF07CC	3.96	23.35	1.63	69.73	3.58	7.81	30	40	45	55	CONVALESCENT	HNC
	NL18ZI	5.48	8.23	1.03	82.05	4.45	2.69	9.75	47.46	19.49	21.19	CONVALESCENT	HNC
	NL06LV	1.08	0.02	1.28	39.88	17.99	22.5	0	25	42.19	23.44	CONVALESCENT	HNC
	C07PE	4.83	39.06	2.03	71.28	6.76	12.34	30.18	46.26	8.59	22.91	CONVALESCENT	HNC
	C05OM	7.84	40.75	0.75	66.14	4.42	14.09	37.4	37.4	3.44	21.37	CONVALESCENT	HNC
	NL19SI	1.26	51.88	3.37	42.92	9.79	23.87	13.54	7.81	3.65	25.52	CONVALESCENT	HNC
	NL01UG	5.72	0.04	1.06	72.9	8.21	9.82	0	69.89	19.89	28.41	CONVALESCENT	HNC
	NL09MC	12.81	13.25	1.81	80.84	2.86	5.09	16.97	54.37	9.39	24.55	CONVALESCENT	HNC
	NOF03VL	9.06	9.78	0.91	84.68	1.82	3.52	10.53	40.17	5.26	20.78	CONVALESCENT	HNC
	NL20AG	0.97	59.36	9.22	45.08	19.65	14.37	8.64	8.18	15.91	10.45	CONVALESCENT	HNC
	EA	7.18	51.04	1.33	70.52	5.83	12.32	48.06	41.99	21.84	42.23	HYBRID	CTR
	NL17MP	4.63	14.29	2.06	80.1	1.65	4.55	14.5	52	6.5	19.5	HYBRID	HNC
	NL13SC	5.73	19.67	1.24	68.34	2.96	10.68	14.2	44.14	3.4	19.44	HYBRID	HNC
	NT01GL	9.14	10.82	2.05	81.38	1.23	3.83	14	70.88	3.5	13.13	HYBRID	HNC
	NL02SM	5.96	0.05	2.18	87.79	2.46	2.92	0.92	81.65	7.8	15.6	VACCINATED	HNC
	NSP01NV	2.57	0.38	3.36	52.2	25.89	8.21	0	32.99	58.76	13.4	VACCINATED	HNC
	NL21BD	5.89	21.3	1.05	81.91	3.27	5.74	20.21	38.83	9.57	14.89	VACCINATED	HNC
	NL27II	4.53	42.29	1.52	63.15	7.55	18.54	31.49	30.19	15.58	30.52	VACCINATED	HNC
	NL12FO	9.58	9.26	0.69	79.84	1.94	3.2	14.48	43.1	11.03	19.31	VACCINATED	HNC
	NL07RC	8.7	0.03	0.96	78.13	5.08	7.79	0	73.88	16.89	31.93	VACCINATED	HNC
	NOF05PS	3.4	25.37	1.67	72.56	5.56	9.75	13.08	34.62	4.62	23.08	VACCINATED	HNC
	NL22IS	3.67	14.94	2.12	73.56	9.52	5.24	11.04	15.72	4.68	24.41	VACCINATED	HNC
	NOF02VN	6.07	0.05	1.47	47.23	8.22	43.79	0.37	44.32	21.98	33.33	VACCINATED	HNC
	NP01GM	2.94	0.06	2.52	57.52	9.69	16.52	0	44.57	18.86	14.86	VACCINATED	HNC
