## Supplemental Table 1 for "Unveiling Humoral and Cellular Immune Responses to SARS-CoV-2 in Head and Neck Cancer: A Comparative Study of Vaccination and Natural Infection in Romania"

### Sheet: DF
Supplemental Table 1: Plasma antibody predictors of major SARS-CoV-2 immunological outcomes
		Crude Model			Adjusted for numerical variables			Adjusted for categorical variables			Adjusted for all variables
Predictors	Outcome	Coef	Pvalue	FDR	Coef	Pvalue	FDR	Coef	Pvalue	FDR	Coef	Pvalue	FDR
SPIKE_S1_ABS_IgG	SPIKE_RBD_ABS_IgG	22.8917	3.92887e-27	2.35732e-26	23.4519	1.33777e-24	8.02664e-24	19.7466	3.04579e-21	1.82747e-20	20.2015	2.10871e-19	1.26522e-18
SPIKE_S1_ABS_IgA		1.88192	0.066047	0.0990705	1.78877	0.0814221	0.107429	2.47825	0.0178899	0.0268348	2.17945	0.0370179	0.0555268
SPIKE_S2_ABS_IgG		7.36175	2.31642e-09	6.94926e-09	7.5549	3.75365e-09	1.12609e-08	7.17856	1.64113e-08	4.92339e-08	7.13022	5.17097e-08	1.55129e-07
SPIKE_S2_ABS_IgA		1.48382	0.144533	0.155253	1.53893	0.131897	0.131897	1.90865	0.0640881	0.0769057	1.59853	0.12007	0.144084
NC_ABS_IgG		3.34318	0.00163248	0.00326495	4.48702	6.22303e-05	0.000124461	3.14905	0.0032346	0.00646921	3.90388	0.000476833	0.000953667
NC_ABS_IgA		1.44443	0.155253	0.155253	1.74125	0.0895241	0.107429	1.11237	0.273153	0.273153	1.30917	0.200097	0.200097
SPIKE_S1_ABS_IgG	SPIKE_RBD_ABS_IgA	2.78074	0.00777835	0.0116675	2.24293	0.0306569	0.0459853	3.40929	0.00158657	0.00475971	2.83097	0.00807655	0.0161531
SPIKE_S1_ABS_IgA		25.6488	2.76586e-29	1.65952e-28	24.1485	4.58933e-25	2.7536e-24	21.6703	1.27605e-22	7.65632e-22	19.3169	7.65312e-19	4.59187e-18
SPIKE_S2_ABS_IgG		3.03005	0.00396664	0.00793329	2.79459	0.00801836	0.0160367	2.89907	0.00626026	0.00939039	2.87082	0.00731618	0.0161531
SPIKE_S2_ABS_IgA		3.88788	0.000316433	0.000949299	2.87911	0.00644326	0.0160367	3.06935	0.0040034	0.00800681	2.02358	0.0517068	0.0769219
NC_ABS_IgG		1.14747	0.256997	0.256997	1.20644	0.234915	0.281898	1.33907	0.188718	0.188718	1.83249	0.0765002	0.0769219
NC_ABS_IgA		1.443	0.155652	0.186783	1.07532	0.288841	0.288841	2.02943	0.0496539	0.0595847	1.82973	0.0769219	0.0769219
SPIKE_S1_ABS_IgG	Tetpp	2.12826	0.0385882	0.0699283	1.71985	0.0933865	0.14008	1.86129	0.0706625	0.084795	1.47129	0.151291	0.18155
SPIKE_S1_ABS_IgA		2.04362	0.0466189	0.0699283	1.5866	0.120678	0.144814	2.2532	0.0302621	0.0524082	1.60427	0.118795	0.178192
SPIKE_S2_ABS_IgG		2.84799	0.0065064	0.0195192	2.93297	0.00559568	0.016787	2.89629	0.00630537	0.0189161	2.82242	0.00824915	0.0247475
SPIKE_S2_ABS_IgA		1.81515	0.0758846	0.0843322	1.00623	0.320507	0.320507	2.18956	0.0349388	0.0524082	1.25878	0.217507	0.217507
NC_ABS_IgG		1.76341	0.0843322	0.0843322	2.45656	0.0185824	0.0371648	1.5007	0.141919	0.141919	2.20323	0.0351388	0.0702775
NC_ABS_IgA		3.94123	0.000267923	0.00160754	4.04278	0.000240926	0.00144556	3.91767	0.000371241	0.00222745	4.39087	0.000121973	0.000731839
Numerical variables: age, BMI, time since first immunization
Categorical variables: sex, smoking, alcohol, toxic environment, diabetes
Indicated in red are statistically significant p and FDR values (<0.05)
Indicated in blue are marginally statistically significant p and FDR values (<0.1)
