## Supplemental Table 2 for "Unveiling Humoral and Cellular Immune Responses to SARS-CoV-2 in Head and Neck Cancer: A Comparative Study of Vaccination and Natural Infection in Romania"

### Sheet: DF
Supplemental Table 2: B cell predictors of major SARS-CoV-2 immunological outcomes
		Crude Model			Adjusted for numerical variables			Adjusted for categorical variables			Adjusted for all variables
Predictors	Outcome	Coef	Pvalue	FDR	Coef	Pvalue	FDR	Coef	Pvalue	FDR	Coef	Pvalue	FDR
Pr_B_CELLS	SPIKE_RBD_ABS_IgG	-0.0684749	0.945698	0.945698	0.307991	0.759728	0.854694	0.00523727	0.995849	0.995849	0.731048	0.47024	0.52902
Pr_CD19pCD27p		-2.66536	0.0105081	0.0472863	-2.14824	0.0379638	0.14339	-2.28308	0.0282656	0.0847968	-2.18311	0.0367229	0.110169
Total_IgM		1.37268	0.176368	0.317462	1.13348	0.263931	0.395896	1.14171	0.260908	0.347556	1.02785	0.311975	0.467962
Total_IgG		-2.11211	0.0400191	0.120057	-1.80581	0.07867	0.14339	-2.0361	0.0489468	0.11013	-2.02968	0.051048	0.114858
Total_IgA		-3.23193	0.00224922	0.020243	-2.70781	0.0100027	0.090024	-2.4224	0.0204333	0.0847968	-2.43207	0.0209832	0.110169
Tetpp_Pr_CD19pCD27p		-1.97202	0.0545084	0.122644	-1.97732	0.0551048	0.14339	-2.34746	0.024361	0.0847968	-2.34784	0.0254424	0.110169
Tetpp_IgM		-1.05266	0.297878	0.382986	-0.897135	0.375152	0.482338	-1.11907	0.270321	0.347556	-0.82811	0.413938	0.52902
Tetpp_IgG		-1.13438	0.262389	0.382986	-1.79962	0.0796613	0.14339	-1.68291	0.100814	0.181464	-1.82042	0.0783615	0.141051
Tetpp_IgA		0.347223	0.729974	0.821221	0.0391308	0.968986	0.968986	0.35261	0.726381	0.817179	0.0925753	0.926837	0.926837
Pr_B_CELLS	SPIKE_RBD_ABS_IgA	-1.46126	0.150599	0.451797	-1.05809	0.296526	0.577732	-1.35687	0.183042	0.41033	-0.453174	0.65358	0.784009
Pr_CD19pCD27p		-0.744435	0.460319	0.579053	-1.00527	0.320962	0.577732	-1.00349	0.322141	0.414182	-0.570963	0.572141	0.784009
Total_IgM		0.982707	0.330783	0.579053	0.655904	0.515737	0.66309	1.19568	0.239427	0.41033	0.393153	0.696897	0.784009
Total_IgG		-0.206033	0.837655	0.837655	-0.42025	0.676609	0.713498	-0.448705	0.656262	0.738295	-0.44187	0.661651	0.784009
Total_IgA		-0.728848	0.469711	0.579053	-0.835511	0.40852	0.61278	-1.11143	0.273554	0.41033	-0.543019	0.591	0.784009
Tetpp_Pr_CD19pCD27p		-1.09973	0.277052	0.579053	-1.44349	0.156869	0.577732	-1.12479	0.267921	0.41033	-0.887128	0.381841	0.784009
Tetpp_IgM		-1.80969	0.0767407	0.345333	-1.2906	0.20444	0.577732	-1.80014	0.0799956	0.35998	-1.21164	0.234806	0.784009
Tetpp_IgG		0.656484	0.514714	0.579053	0.369847	0.713498	0.713498	0.251931	0.802488	0.802488	-0.21365	0.832219	0.832219
Tetpp_IgA		2.29844	0.0260311	0.23428	1.35079	0.184548	0.577732	2.58058	0.0139657	0.125692	1.78873	0.083436	0.750924
Pr_B_CELLS	Tetpp	-3.03341	0.00392997	0.0176849	-2.52765	0.0156462	0.0704077	-2.26957	0.0291537	0.112717	-2.0415	0.0497909	0.224059
Pr_CD19pCD27p		-0.00460087	0.996349	0.996349	-0.0150631	0.988059	0.988059	0.426882	0.671939	0.788483	0.350893	0.728042	0.819047
Total_IgM		1.1025	0.27586	0.41379	0.629778	0.532512	0.798768	0.695065	0.491357	0.737036	0.410528	0.684243	0.819047
Total_IgG		1.33804	0.187322	0.337179	1.36686	0.179498	0.403871	1.1122	0.273226	0.614758	1.03362	0.30931	0.566993
Total_IgA		0.0868597	0.931152	0.996349	0.290348	0.773089	0.988059	0.387136	0.700874	0.788483	0.452312	0.654193	0.819047
Tetpp_Pr_CD19pCD27p		-1.45358	0.152709	0.337179	-1.49266	0.143573	0.403871	-0.901661	0.373069	0.671524	-1.02883	0.311518	0.566993
Tetpp_IgM		-3.78478	0.00043531	0.00391779	-2.85219	0.00691049	0.0621944	-3.58738	0.00096189	0.00865701	-2.65326	0.0124595	0.112136
Tetpp_IgG		-0.0270551	0.97853	0.996349	0.0171767	0.986383	0.988059	0.145823	0.884853	0.884853	0.039514	0.968734	0.968734
Tetpp_IgA		2.37307	0.0217824	0.0653472	1.01944	0.314278	0.5657	2.15699	0.0375722	0.112717	1.02134	0.314996	0.566993
Numerical variables: age, BMI, time since first immunization
Categorical variables: sex, smoking, alcohol, toxic environment, diabetes
Indicated in red are statistically significant p and FDR values (<0.05)
Indicated in blue are marginally statistically significant p and FDR values (<0.1)
