## Supplemental Table 3 for "Unveiling Humoral and Cellular Immune Responses to SARS-CoV-2 in Head and Neck Cancer: A Comparative Study of Vaccination and Natural Infection in Romania"

### Sheet: DF
Supplemental Table 3: T cell predictors of major SARS-CoV-2 immunological outcomes
		Crude Model			Adjusted for numerical variables			Adjusted for categorical variables			Adjusted for all variables
Predictors	Outcome	Coef	Pvalue	FDR	Coef	Pvalue	FDR	Coef	Pvalue	FDR	Coef	Pvalue	FDR
CD4pT_CFSE_Spike	SPIKE_RBD_ABS_IgG	1.0439	0.302365	0.637205	0.873499	0.388345	0.73467	0.815903	0.420235	0.783423	0.576477	0.568899	0.889071
CD8pT_CFSE_Spike		0.47498	0.637205	0.637205	0.132629	0.895246	0.895246	0.195895	0.845859	0.845859	-0.140756	0.889071	0.889071
CD4pT_CFSE_NC		0.715586	0.478115	0.637205	0.602078	0.551003	0.73467	0.547566	0.587567	0.783423	0.346441	0.731602	0.889071
CD8pT_CFSE_NC		0.645304	0.522159	0.637205	0.94612	0.350574	0.73467	0.632114	0.53154	0.783423	0.988101	0.331565	0.889071
CD4pT_CFSE_Spike	SPIKE_RBD_ABS_IgA	1.2674	0.211833	0.394318	0.787059	0.436545	0.728766	1.54067	0.132653	0.222776	1.10736	0.277559	0.370079
CD8pT_CFSE_Spike		1.47318	0.147984	0.394318	0.608821	0.546575	0.728766	1.94295	0.0603403	0.222776	1.19651	0.241532	0.370079
CD4pT_CFSE_NC		1.0585	0.295738	0.394318	0.717159	0.478035	0.728766	1.41185	0.167082	0.222776	1.1325	0.267029	0.370079
CD8pT_CFSE_NC		-0.478867	0.63446	0.63446	-0.324513	0.747481	0.747481	0.0145532	0.988474	0.988474	0.711667	0.482559	0.482559
CD4pT_CFSE_Spike	Tetpp	1.7233	0.0920194	0.320932	1.40369	0.169221	0.29814	1.24644	0.221123	0.57235	1.04515	0.304892	0.51325
CD8pT_CFSE_Spike		1.3969	0.169611	0.320932	1.07051	0.291717	0.29814	0.907857	0.370344	0.57235	0.662211	0.51325	0.51325
CD4pT_CFSE_NC		1.18968	0.240699	0.320932	1.05614	0.29814	0.29814	0.800004	0.429263	0.57235	0.718235	0.478563	0.51325
CD8pT_CFSE_NC		0.593811	0.55575	0.55575	1.40621	0.168478	0.29814	0.332197	0.74178	0.74178	1.35414	0.186522	0.51325
Numerical variables: age, BMI, time since first immunization
Categorical variables: sex, smoking, alcohol, toxic environment, diabetes
Indicated in red are statistically significant p and FDR values (<0.05)
Indicated in blue are marginally statistically significant p and FDR values (<0.1)
