## Supplemental Table 4 for "Unveiling Humoral and Cellular Immune Responses to SARS-CoV-2 in Head and Neck Cancer: A Comparative Study of Vaccination and Natural Infection in Romania"

### Sheet: DF
Supplemental Table 4: Plasma cytokine predictors of major SARS-CoV-2 immunological outcomes
		Crude Model			Adjusted for numerical variables			Adjusted for categorical variables			Adjusted for all variables
Predictors	Outcome	Coef	Pvalue	FDR	Coef	Pvalue	FDR	Coef	Pvalue	FDR	Coef	Pvalue	FDR
CCL20_MIP3a	SPIKE_RBD_ABS_IgG	-1.21228	0.231464	0.871516	-1.06963	0.29136	0.822309	-1.78815	0.0819432	0.562187	-1.63339	0.112504	0.525172
IL-1b		0.439011	0.662665	0.941392	0.199529	0.842886	0.965144	-0.0825411	0.934661	0.934661	0.100245	0.920795	0.940812
IL-2		0.326857	0.745228	0.941392	-0.043981	0.965144	0.965144	-0.266057	0.791672	0.896659	-0.143316	0.886968	0.940812
IL-5		-0.243752	0.808484	0.941392	-0.605726	0.548206	0.822309	-0.5286	0.600239	0.875811	-0.500561	0.620216	0.930323
IL-6		-1.46858	0.148608	0.871516	-2.92432	0.0057244	0.085866	-2.56565	0.014484	0.21726	-2.5307	0.0166756	0.250134
IL-9		-0.0739147	0.941392	0.941392	-0.668978	0.50745	0.822309	-0.707041	0.483971	0.875811	-0.680312	0.501356	0.930323
IL-10		0.232967	0.816799	0.941392	-0.69627	0.490389	0.822309	-0.758871	0.452737	0.875811	-0.668354	0.508854	0.930323
IL-12p70		0.155823	0.87684	0.941392	-0.0937866	0.925759	0.965144	-0.207339	0.836882	0.896659	-0.0748537	0.940812	0.940812
IL-13		-0.292737	0.771012	0.941392	-1.91382	0.0630023	0.472517	-1.59947	0.118221	0.562187	-1.82071	0.0783168	0.525172
IL-17A		-0.0759941	0.939746	0.941392	-0.34527	0.731747	0.965144	-0.357727	0.72258	0.896659	-0.265874	0.792096	0.940812
IL-21		0.202201	0.840632	0.941392	-0.244233	0.808331	0.965144	-0.515442	0.60931	0.875811	-0.38622	0.701972	0.940812
IL-23		1.17676	0.245218	0.871516	0.652467	0.517928	0.822309	0.468379	0.642261	0.875811	0.511385	0.612705	0.930323
IL-33		1.34276	0.185799	0.871516	0.86805	0.390678	0.822309	0.659364	0.513745	0.875811	0.652611	0.518818	0.930323
INFg		0.118281	0.906349	0.941392	-0.622222	0.537417	0.822309	-0.678107	0.501923	0.875811	-0.6554	0.517045	0.930323
TNFa		-1.06905	0.290505	0.871516	-1.33722	0.188899	0.822309	-1.47036	0.149917	0.562187	-1.51444	0.140046	0.525172
CCL20_MIP3a	SPIKE_RBD_ABS_IgA	-0.0817388	0.935202	0.949864	-0.23919	0.812211	0.812211	-0.215442	0.830606	0.889935	-0.385882	0.70222	0.950615
IL-1b		-0.187809	0.851835	0.949864	0.695632	0.490784	0.672453	-0.330046	0.743227	0.889935	0.309016	0.759377	0.950615
IL-2		-0.111547	0.911657	0.949864	0.650005	0.5195	0.672453	-0.289799	0.773588	0.889935	0.142968	0.887241	0.950615
IL-5		-0.073047	0.942079	0.949864	1.05285	0.298892	0.672453	-0.499355	0.620485	0.889935	0.181952	0.856805	0.950615
IL-6		-1.18581	0.241659	0.949864	-1.23064	0.225828	0.672453	-1.529	0.134771	0.746855	-2.06313	0.0475607	0.356705
IL-9		-1.01642	0.314635	0.949864	-0.242714	0.809499	0.812211	-1.26346	0.214326	0.746855	-0.934383	0.357328	0.950615
IL-10		-0.524215	0.602593	0.949864	0.553925	0.582793	0.672453	-1.01547	0.316475	0.791187	-0.279382	0.781807	0.950615
IL-12p70		-0.116443	0.907797	0.949864	0.758203	0.452887	0.672453	-0.411807	0.682857	0.889935	0.177767	0.860062	0.950615
IL-13		-0.813726	0.419906	0.949864	-0.99483	0.325952	0.672453	-1.41629	0.165054	0.746855	-2.35887	0.0248131	0.356705
IL-17A		-0.451194	0.653925	0.949864	0.580269	0.565071	0.672453	-0.768653	0.446978	0.889935	-0.0520777	0.958801	0.958801
IL-21		-0.108113	0.914366	0.949864	0.887546	0.380226	0.672453	-0.439453	0.662889	0.889935	0.167988	0.867684	0.950615
IL-23		0.889274	0.378385	0.949864	1.62716	0.111758	0.558789	1.17134	0.248952	0.746855	1.19616	0.240704	0.902641
IL-33		1.33138	0.189486	0.949864	1.63455	0.11019	0.558789	1.54133	0.131747	0.746855	1.30407	0.20181	0.902641
INFg		-0.0632139	0.949864	0.949864	1.1592	0.253422	0.672453	-0.473469	0.63866	0.889935	0.419744	0.677567	0.950615
TNFa		0.608088	0.546057	0.949864	1.7373	0.0902268	0.558789	-0.131628	0.895992	0.895992	0.444819	0.659541	0.950615
CCL20_MIP3a	Tetpp	-0.643287	0.523165	0.603651	-0.475434	0.63713	0.682639	-0.769002	0.446773	0.515508	-0.589545	0.559768	0.645887
IL-1b		-1.73572	0.0891663	0.156788	-0.879302	0.384624	0.654446	-1.82941	0.0754064	0.139069	-0.950638	0.349142	0.581903
IL-2		-1.90046	0.0635164	0.15083	-1.19169	0.240582	0.654446	-2.02915	0.0496839	0.139069	-1.31626	0.197738	0.581903
IL-5		-1.93174	0.0594338	0.15083	-1.01662	0.315598	0.654446	-1.85625	0.0713957	0.139069	-1.02056	0.315364	0.581903
IL-6		-2.04404	0.0465755	0.15083	-2.33528	0.0247668	0.371502	-2.64678	0.0118661	0.139069	-2.64806	0.0126161	0.189241
IL-9		-1.87289	0.0673103	0.15083	-1.19006	0.241217	0.654446	-1.9094	0.0639882	0.139069	-1.20537	0.23718	0.581903
IL-10		-1.94564	0.0576919	0.15083	-1.72694	0.0920927	0.460463	-2.3076	0.0267167	0.139069	-1.58214	0.123769	0.581903
IL-12p70		-1.85149	0.0703875	0.15083	-0.975944	0.335107	0.654446	-1.77909	0.0834414	0.139069	-0.971413	0.338862	0.581903
IL-13		-1.4711	0.147928	0.201721	-1.93697	0.0600178	0.450133	-2.05172	0.0473241	0.139069	-2.22576	0.033437	0.250777
IL-17A		-1.67088	0.101392	0.156788	-0.667799	0.508195	0.673831	-1.63244	0.11107	0.151459	-0.706707	0.485027	0.645887
IL-21		-1.65531	0.104525	0.156788	-0.758219	0.452877	0.673831	-1.6488	0.107656	0.151459	-0.766545	0.44915	0.645887
IL-23		-0.209531	0.83494	0.83494	0.325688	0.746401	0.746401	-0.117603	0.907018	0.907018	0.20252	0.840834	0.840834
IL-33		0.349599	0.728201	0.780216	0.502894	0.617867	0.682639	0.378857	0.706959	0.757456	0.325594	0.746919	0.80027
INFg		-1.27786	0.207574	0.259468	-0.619691	0.539065	0.673831	-1.33416	0.190304	0.23788	-0.613219	0.544205	0.645887
TNFa		-1.98889	0.0525519	0.15083	-0.864375	0.392667	0.654446	-2.00055	0.0528191	0.139069	-1.08269	0.287298	0.581903
Numerical variables: age, BMI, time since first immunization
Categorical variables: sex, smoking, alcohol, toxic environment, diabetes
Indicated in red are statistically significant p and FDR values (<0.05)
Indicated in blue are marginally statistically significant p and FDR values (<0.1)
